# MS-DIAL 4: accelerating lipidomics using an MS/MS, CCS, and retention time atlas

**DOI:** 10.1101/2020.02.11.944900

**Authors:** Hiroshi Tsugawa, Kazutaka Ikeda, Mikiko Takahashi, Aya Satoh, Yoshifumi Mori, Haruki Uchino, Nobuyuki Okahashi, Yutaka Yamada, Ipputa Tada, Paolo Bonini, Yasuhiro Higashi, Yozo Okazaki, Zhiwei Zhou, Zheng-Jiang Zhu, Jeremy Koelmel, Tomas Cajka, Oliver Fiehn, Kazuki Saito, Masanori Arita, Makoto Arita

**Affiliations:** RIKEN Center for Integrative Medical Sciences, Japan; RIKEN Center for Sustainable Resource Science, Japan; Clinical Omics Unit, Kazusa DNA Research Institute, Japan; Bruker, Japan; Graduate School of Pharmaceutical Sciences, Keio University, Japan; Graduate School of Information Science and Technology, Osaka University, Japan; Department of Genetics, The Graduate University for Advanced Studies, SOKENDAI, Japan; NGAlab, Spain; Graduate School of Bioresources, Mie University, Japan; Interdisciplinary Research Center on Biology and Chemistry, Chinese Academy of Sciences, China; University of Chinese Academy of Sciences, China; Department of Pathology, University of Florida, USA; Department of Environmental Health Sciences, Yale School of Public Health, USA; Institute of Physiology of the Czech Academy of Sciences, Czech Republic; West Coast Metabolomics Center, UC Davis, USA; Graduate School of Pharmaceutical Sciences, Chiba University, Japan; National Institute of Genetics, Japan; Graduate School of Medical Life Science, Yokohama City University, Japan

## Abstract

We formulated mass spectral fragmentations of lipids across 117 lipid subclasses and included ion mobility tandem mass spectrometry (MS/MS) to provide a comprehensive lipidome atlas with retention time, collision cross section, and MS/MS information. The all-in-one solution from import of raw MS data to export of a common output format (mztab-M) was packaged in MS-DIAL 4 (http://prime.psc.riken.jp/) providing an enhanced standardized untargeted lipidomics procedure following lipidomics standards initiative (LSI) semi-quantitative definitions and shorthand notation system of lipid structures with a 1–2% estimated false discovery rate, which will contribute to harmonizing lipidomics data across laboratories to accelerate lipids research.
