## Supplementary Data 2 for "MS-DIAL 4: accelerating lipidomics using an MS/MS, CCS, and retention time atlas": Summary of MSMS spectral kits.xlsx

### Sheet: Sheet1
Summary of MS/MS spectral kit	True positive	True negative
DDA_Positive ion mode	12798	64121
DDA_Negative ion mode	10600	30290
PASEF_Positive ion mode	2598	30131
PASEF_Negative ion mode	1670	20737
