## Supplementary Table 1 for "MS-DIAL 4: accelerating lipidomics using an MS/MS, CCS, and retention time atlas"

### Sheet: Table S1a Dataset
	Table S1a: Biological samples incorporated in this study.
	File name	No	Files	Project name	Sample category	Sample name	Method	Institute	MS	Injection mL (pos)	Injection mL (neg)	Quant.	Internal standards	Sample weight or volume in IS solvent	Solvent volume in LC-MS vial
	1_Mouse_Adrenal gland_1	1	12	RIKEN IMS Sciex Mouse tissues	Mouse	Adrenal gland	1	RIKEN IMS	Sciex TripleTOF 6600	3	3	Yes	Solution 1	2 pieces (~2 mg FW)	320 mL
	2_Mouse_Brain_1	2	12	RIKEN IMS Sciex Mouse tissues	Mouse	Brain	1	RIKEN IMS	Sciex TripleTOF 6600	1	1	Yes	Solution 1	10 mg FW	320 mL
	3_Mouse_Brown adipose tissue_1	3	12	RIKEN IMS Sciex Mouse tissues	Mouse	Brown adipose tissue	1	RIKEN IMS	Sciex TripleTOF 6600	1	1	Yes	Solution 1	10 mg FW	320 mL
	4_Mouse_Eye_1	4	12	RIKEN IMS Sciex Mouse tissues	Mouse	Eye	1	RIKEN IMS	Sciex TripleTOF 6600	1	1	Yes	Solution 1	10 mg FW	320 mL
	5_Mouse_Kidney_1	5	12	RIKEN IMS Sciex Mouse tissues	Mouse	Kidney	1	RIKEN IMS	Sciex TripleTOF 6600	1	1	Yes	Solution 1	10 mg FW	320 mL
	6_Mouse_Liver_1	6	12	RIKEN IMS Sciex Mouse tissues	Mouse	Liver	1	RIKEN IMS	Sciex TripleTOF 6600	1	1	Yes	Solution 1	10 mg FW	320 mL
	7_Mouse_Skeletal muscle_1	7	12	RIKEN IMS Sciex Mouse tissues	Mouse	Skeletal muscle	1	RIKEN IMS	Sciex TripleTOF 6600	2	2	Yes	Solution 1	10 mg FW	320 mL
	8_Mouse_Skin_1	8	12	RIKEN IMS Sciex Mouse tissues	Mouse	Skin	1	RIKEN IMS	Sciex TripleTOF 6600	1	1	Yes	Solution 1	10 mg FW	320 mL
	9_Mouse_Small intestine_1	9	12	RIKEN IMS Sciex Mouse tissues	Mouse	Small intestine	1	RIKEN IMS	Sciex TripleTOF 6600	1	1	Yes	Solution 1	10 mg FW	320 mL
	10_Mouse_Testis_1	10	12	RIKEN IMS Sciex Mouse tissues	Mouse	Testis	1	RIKEN IMS	Sciex TripleTOF 6600	1	1	Yes	Solution 1	10 mg FW	320 mL
	11_Mouse_White adipose tissue_1	11	12	RIKEN IMS Sciex Mouse tissues	Mouse	White adipose tissue	1	RIKEN IMS	Sciex TripleTOF 6600	1	1	Yes	Solution 1	10 mg FW	320 mL
	14_Mouse cultured cell_3T3-L1_2	14	10	RIKEN IMS Sciex Cultured cells	Mouse cultured cell	3T3-L1	2	RIKEN IMS	Sciex TripleTOF 5600+	2	2	No	Phosphorus normalization	50 nmol phosphorus / 100 mL	320 mL
	15_Mouse cultured cell_C2C12_2	15	8	RIKEN IMS Sciex Cultured cells	Mouse cultured cell	C2C12	2	RIKEN IMS	Sciex TripleTOF 5600+	2	2	No	Phosphorus normalization	50 nmol phosphorus / 100 mL	320 mL
	16_Human cultured cell_HEK293_2	16	6	RIKEN IMS Sciex Cultured cells	Human cultured cell	HEK293	2 (Published data)	RIKEN IMS	Sciex TripleTOF 5600+	2	2	No	Phosphorus normalization	80 nmol phosphorus / 100 mL	320 mL
	17_Human cultured cell_HeLa_2	17	6	RIKEN IMS Sciex Cultured cells	Human cultured cell	HeLa	2 (Published data)	RIKEN IMS	Sciex TripleTOF 5600+	2	2	No	Phosphorus normalization	100 nmol phosphorus / 100 mL	320 mL
	18_Mouse_Brain_2	18	40	RIKEN IMS Sciex Mouse tissues	Mouse	Brain	2 (Published data)	RIKEN IMS	Sciex TripleTOF 5600+	1	2	Yes	Solution 4	5 mg FW	320 mL
	19_Mouse_Heart_2	19	40	RIKEN IMS Sciex Mouse tissues	Mouse	Heart	2 (Published data)	RIKEN IMS	Sciex TripleTOF 5600+	1	2	Yes	Solution 4	4 mg FW	320 mL
	20_Mouse_Kidney_2	20	40	RIKEN IMS Sciex Mouse tissues	Mouse	Kidney	2 (Published data)	RIKEN IMS	Sciex TripleTOF 5600+	1	2	Yes	Solution 4	5 mg FW	160 mL
	21_Mouse_Liver_2	21	32	RIKEN IMS Sciex Mouse tissues	Mouse	Liver	2 (Published data)	RIKEN IMS	Sciex TripleTOF 5600+	1	2	Yes	Solution 4	2.5 mg FW	320 mL
	22_Mouse_Lung_2	22	40	RIKEN IMS Sciex Mouse tissues	Mouse	Lung	2 (Published data)	RIKEN IMS	Sciex TripleTOF 5600+	1	2	Yes	Solution 4	4 mg FW	160 mL
	23_Mouse_Macrophage_2	23	24	RIKEN IMS Sciex Mouse tissues	Mouse	Macrophage	2 (Published data)	RIKEN IMS	Sciex TripleTOF 5600+	1	2	Yes	Solution 4	10^6 cells	320 mL
	24_Mouse_Plasma_2	24	40	RIKEN IMS Sciex Mouse tissues	Mouse	Plasma	2 (Published data)	RIKEN IMS	Sciex TripleTOF 5600+	2	2	Yes	Solution 4	20 mL	320 mL
	25_Mouse_Skeletal muscle_2	25	40	RIKEN IMS Sciex Mouse tissues	Mouse	Skeletal muscle	2 (Published data)	RIKEN IMS	Sciex TripleTOF 5600+	1	2	Yes	Solution 4	5 mg FW	160 mL
	26_Mouse_Small intestine_2	26	40	RIKEN IMS Sciex Mouse tissues	Mouse	Small intestine	2 (Published data)	RIKEN IMS	Sciex TripleTOF 5600+	1	2	Yes	Solution 4	5 mg FW	320 mL
	27_Mouse_Spleen_2	27	40	RIKEN IMS Sciex Mouse tissues	Mouse	Spleen	2 (Published data)	RIKEN IMS	Sciex TripleTOF 5600+	0.5	2	Yes	Solution 4	9 mg FW	320 mL
	28_Mouse_White adipose tissue_2	28	40	RIKEN IMS Sciex Mouse tissues	Mouse	White adipose tissue	2 (Published data)	RIKEN IMS	Sciex TripleTOF 5600+	0.5	0.5	Yes	Solution 4	5 mg FW	305 mL
	29_Plant_Arabidopsis thaliana_3	29	36	Bruker Plants	Plant	Arabidopsis thaliana	3	Bruker Japan	Bruker timsTOF Pro	1	1	Yes	Solution 5	20 pmol IS/ mg FW sample	160 mL
	30_Plant_Arabidopsis thaliana_4	30	36	Bruker Plants	Plant	Arabidopsis thaliana	4	Bruker Japan	Bruker timsTOF Pro	1	1	Yes	Solution 5	20 pmol IS/ mg FW sample	20 mL/mg
	31_Mouse_Adrenal gland_5	31	6	Bruker Mouse tissues	Mouse	Adrenal gland	5	Bruker Japan	Bruker timsTOF Pro	1	2	Yes	Solution 6	2 pieces (~2 mg FW)	320 mL
	32_Mouse_Brain_5	32	6	Bruker Mouse tissues	Mouse	Brain	5	Bruker Japan	Bruker timsTOF Pro	1	2	Yes	Solution 6	10 mg FW	320 mL
	33_Mouse_Eye_5	33	6	Bruker Mouse tissues	Mouse	Eye	5	Bruker Japan	Bruker timsTOF Pro	1	2	Yes	Solution 6	5 mg FW	320 mL
	34_Mouse_Feces_5	34	6	Bruker Mouse tissues	Mouse	Feces	5	Bruker Japan	Bruker timsTOF Pro	1	2	Yes	Solution 6	10 mg FW	320 mL
	35_Mouse_Heart_5	35	6	Bruker Mouse tissues	Mouse	Heart	5	Bruker Japan	Bruker timsTOF Pro	1	2	Yes	Solution 6	10 mg FW	320 mL
	36_Mouse_Kidney_5	36	6	Bruker Mouse tissues	Mouse	Kidney	5	Bruker Japan	Bruker timsTOF Pro	1	2	Yes	Solution 6	10 mg FW	320 mL
	37_Mouse_Large intestine_5	37	6	Bruker Mouse tissues	Mouse	Large intestine	5	Bruker Japan	Bruker timsTOF Pro	1	2	Yes	Solution 6	10 mg FW	320 mL
	38_Mouse_Liver_5	38	6	Bruker Mouse tissues	Mouse	Liver	5	Bruker Japan	Bruker timsTOF Pro	1	2	Yes	Solution 6	10 mg FW	320 mL
	39_Mouse_Lung_5	39	6	Bruker Mouse tissues	Mouse	Lung	5	Bruker Japan	Bruker timsTOF Pro	1	2	Yes	Solution 6	10 mg FW	320 mL
	40_Mouse_Pancreas_5	40	6	Bruker Mouse tissues	Mouse	Pancreas	5	Bruker Japan	Bruker timsTOF Pro	1	2	Yes	Solution 6	10 mg FW	320 mL
	41_Mouse_Plasma_5	41	6	Bruker Mouse tissues	Mouse	Plasma	5	Bruker Japan	Bruker timsTOF Pro	1	2	Yes	Solution 6	20 mL	320 mL
	42_Mouse_Skeletal muscle_5	42	6	Bruker Mouse tissues	Mouse	Skeletal muscle	5	Bruker Japan	Bruker timsTOF Pro	1	2	Yes	Solution 6	10 mg FW	320 mL
	43_Mouse_Skin_5	43	6	Bruker Mouse tissues	Mouse	Skin	5	Bruker Japan	Bruker timsTOF Pro	1	2	Yes	Solution 6	5 mg FW	320 mL
	44_Mouse_Small intestine_5	44	6	Bruker Mouse tissues	Mouse	Small intestine	5	Bruker Japan	Bruker timsTOF Pro	1	2	Yes	Solution 6	10 mg FW	320 mL
	45_Mouse_Spleen_5	45	6	Bruker Mouse tissues	Mouse	Spleen	5	Bruker Japan	Bruker timsTOF Pro	1	2	Yes	Solution 6	5 mg FW	320 mL
	46_Mouse_Testis_5	46	6	Bruker Mouse tissues	Mouse	Testis	5	Bruker Japan	Bruker timsTOF Pro	1	2	Yes	Solution 6	10 mg FW	320 mL
	47_Mouse_Adrenal gland_6	47	9	Bruker Mouse tissues	Mouse	Adrenal gland	6	Bruker Japan	Bruker timsTOF Pro	1	2	Yes	Solution 6	2 pieces (~2 mg FW)	320 mL
	48_Mouse_Brain_6	48	9	Bruker Mouse tissues	Mouse	Brain	6	Bruker Japan	Bruker timsTOF Pro	1	2	Yes	Solution 6	10 mg FW	320 mL
	49_Mouse_Eye_6	49	9	Bruker Mouse tissues	Mouse	Eye	6	Bruker Japan	Bruker timsTOF Pro	1	2	Yes	Solution 6	5 mg FW	320 mL
	50_Mouse_Feces_6	50	9	Bruker Mouse tissues	Mouse	Feces	6	Bruker Japan	Bruker timsTOF Pro	1	2	Yes	Solution 6	10 mg FW	320 mL
	51_Mouse_Heart_6	51	9	Bruker Mouse tissues	Mouse	Heart	6	Bruker Japan	Bruker timsTOF Pro	1	2	Yes	Solution 6	10 mg FW	320 mL
	52_Mouse_Kidney_6	52	9	Bruker Mouse tissues	Mouse	Kidney	6	Bruker Japan	Bruker timsTOF Pro	1	2	Yes	Solution 6	10 mg FW	320 mL
	53_Mouse_Large intestine_6	53	9	Bruker Mouse tissues	Mouse	Large intestine	6	Bruker Japan	Bruker timsTOF Pro	1	2	Yes	Solution 6	10 mg FW	320 mL
	54_Mouse_Liver_6	54	9	Bruker Mouse tissues	Mouse	Liver	6	Bruker Japan	Bruker timsTOF Pro	1	2	Yes	Solution 6	10 mg FW	320 mL
	55_Mouse_Lung_6	55	9	Bruker Mouse tissues	Mouse	Lung	6	Bruker Japan	Bruker timsTOF Pro	1	2	Yes	Solution 6	10 mg FW	320 mL
	56_Mouse_Pancreas_6	56	9	Bruker Mouse tissues	Mouse	Pancreas	6	Bruker Japan	Bruker timsTOF Pro	1	2	Yes	Solution 6	10 mg FW	320 mL
	57_Mouse_Plasma_6	57	9	Bruker Mouse tissues	Mouse	Plasma	6	Bruker Japan	Bruker timsTOF Pro	1	2	Yes	Solution 6	20 mL	320 mL
	58_Mouse_Skeletal muscle_6	58	9	Bruker Mouse tissues	Mouse	Skeletal muscle	6	Bruker Japan	Bruker timsTOF Pro	1	2	Yes	Solution 6	10 mg FW	320 mL
	59_Mouse_Skin_6	59	9	Bruker Mouse tissues	Mouse	Skin	6	Bruker Japan	Bruker timsTOF Pro	1	2	Yes	Solution 6	5 mg FW	320 mL
	60_Mouse_Small intestine_6	60	9	Bruker Mouse tissues	Mouse	Small intestine	6	Bruker Japan	Bruker timsTOF Pro	1	2	Yes	Solution 6	10 mg FW	320 mL
	61_Mouse_Spleen_6	61	9	Bruker Mouse tissues	Mouse	Spleen	6	Bruker Japan	Bruker timsTOF Pro	1	2	Yes	Solution 6	5 mg FW	320 mL
	62_Mouse_Testis_6	62	9	Bruker Mouse tissues	Mouse	Testis	6	Bruker Japan	Bruker timsTOF Pro	1	2	Yes	Solution 6	10 mg FW	320 mL
	63_Plant_Arabidopsis thaliana_7	63	6	Waters Plants	Plant	Arabidopsis thaliana	7	RIKEN CSRS	Waters XevoG2 QTOF	1	1	No	Solution 5	160 pmol IS/ mg DW sample	200 mL
	64_Plant_Oryza sativa_7	64	6	Waters Plants	Plant	Oryza sativa	7	RIKEN CSRS	Waters XevoG2 QTOF	1	1	No	Solution 5	160 pmol IS/ mg DW sample	200 mL
	65_Plant_Solanum melongena_7	65	6	Waters Plants	Plant	Solanum melongena	7	RIKEN CSRS	Waters XevoG2 QTOF	1	1	No	Solution 5	160 pmol IS/ mg DW sample	200 mL
	67_Algae_Chlamydomonas reinhardtii_8	67	8	UC Davis Sciex Algaes	Algae	Chlamydomonas reinhardtii	8 (Published data)	UC Davis	Sciex TripleTOF 5600+	3	5	Yes	Solution 8	1 mL at late log phase culture	225 mL MeOH and 750 mL MTBE
	68_Algae_Auxenochlorella protothecoides_8	68	8	UC Davis Sciex Algaes	Algae	Auxenochlorella protothecoides	8 (Published data)	UC Davis	Sciex TripleTOF 5600+	3	5	Yes	Solution 8	1 mL at late log phase culture	225 mL MeOH and 750 mL MTBE
	69_Algae_Chlorella sorokiniana_8	69	8	UC Davis Sciex Algaes	Algae	Chlorella sorokiniana	8 (Published data)	UC Davis	Sciex TripleTOF 5600+	3	5	Yes	Solution 8	1 mL at late log phase culture	225 mL MeOH and 750 mL MTBE
	70_Algae_Chlorella variabilis_8	70	8	UC Davis Sciex Algaes	Algae	Chlorella variabilis	8 (Published data)	UC Davis	Sciex TripleTOF 5600+	3	5	Yes	Solution 8	1 mL at late log phase culture	225 mL MeOH and 750 mL MTBE
	71_Algae_Dunaliella salina_8	71	6	UC Davis Sciex Algaes	Algae	Dunaliella salina	8 (Published data)	UC Davis	Sciex TripleTOF 5600+	3	5	Yes	Solution 8	UTEX culture collection	225 mL MeOH and 750 mL MTBE
	72_Algae_Euglena gracilis_8	72	6	UC Davis Sciex Algaes	Algae	Euglena gracilis	8 (Published data)	UC Davis	Sciex TripleTOF 5600+	3	5	Yes	Solution 8	UTEX culture collection	225 mL MeOH and 750 mL MTBE
	73_Algae_Nannochloropsis oculata_8	73	6	UC Davis Sciex Algaes	Algae	Nannochloropsis oculata	8 (Published data)	UC Davis	Sciex TripleTOF 5600+	3	5	Yes	Solution 8	UTEX culture collection	225 mL MeOH and 750 mL MTBE
	74_Algae_Pavlova lutheri_8	74	6	UC Davis Sciex Algaes	Algae	Pavlova lutheri	8 (Published data)	UC Davis	Sciex TripleTOF 5600+	3	5	Yes	Solution 8	UTEX culture collection	225 mL MeOH and 750 mL MTBE
	75_Algae_Pleurochrysis carterae_8	75	6	UC Davis Sciex Algaes	Algae	Pleurochrysis carterae	8 (Published data)	UC Davis	Sciex TripleTOF 5600+	3	5	Yes	Solution 8	UTEX culture collection	225 mL MeOH and 750 mL MTBE
	76_Human_Plasma (SRM1950)_1	76	10	RIKEN IMS Sciex SRM1950 plasma	Human	Plasma (SRM1950)	1	RIKEN IMS	Sciex TripleTOF 6600	2	2	Yes	Solution 2	20 mL	320 mL
	77_Human_Plasma (SRM1950)_2	77	10	RIKEN IMS Sciex SRM1950 plasma	Human	Plasma (SRM1950)	2	RIKEN IMS	Sciex TripleTOF 6600	2	2	Yes	Solution 2	20 mL	320 mL
	78_Human_Plasma (SRM1950)_7	78	8	Waters SRM1950 plasma	Human	Plasma (SRM1950)	7	RIKEN CSRS	Waters XevoG2 QTOF	2	2	Yes	Solution 2	20 mL	320 mL
	79_Human_Plasma (SRM1950)_9	79	8	Thermo SRM1950 plasma	Human	Plasma (SRM1950)	9	Institute of physiology CAS	Thermo Q Exactive Plus	2	3	Yes	Solution 9	25 mL	165 mL MeOH and 600 mL MTBE
	80_Human_Plasma (SRM1950)_10	80	12	Agilent SRM1950 plasma	Human	Plasma (SRM1950)	10	Agilent Technologies	Agilent 6546 QTOF	5	5	Yes	Solution 10	50 mL	450 mL MeOH, 800 mL CHCl3, and 240 mL H2O
	81_Human_Plasma (SRM1950)_8	81	6	UC Davis Sciex SRM1950 plasma	Human	Plasma (SRM1950)	8	UC Davis	Sciex TripleTOF 6600	3	3	Yes	Solution 7	20 mL	225 mL MeOH and 750 mL MTBE
	82_Mouse_Feces_2	82	12	RIKEN IMS Sciex Mouse tissues	Mouse	Feces	2	RIKEN IMS	Sciex TripleTOF 6600	1	1	Yes	Solution 2	10 mg FW	320 mL
	83_Human_Plasma (SRM1950)_5	83	10	Bruker SRM1950 plasma	Human	Plasma (SRM1950)	5	Bruker Japan	Bruker timsTOF Pro	1	2	Yes	Solution 2	20 mL	320 mL
	84_Human_Plasma (SRM1950)_6	84	10	Bruker SRM1950 plasma	Human	Plasma (SRM1950)	6	Bruker Japan	Bruker timsTOF Pro	1	2	Yes	Solution 2	20 mL	320 mL

### Sheet: Table S1b IS info
	Table S1b: Details for internal standards
	Solution 1			Solution 2			Solution 3			Solution 4			Solution 5 for 20 pmol mg−1 F.W. plant sample
	Name	mM in LC-MS vial		Name	mM in LC-MS vial		Name	mM in LC-MS vial		Name	mM in LC-MS vial		Name	mM for 1 mg plant
	SPLASH LIPIDOMIX I PC 15:0_18:1(d7)	6.639		EquiSPLASH PC 15:0_18:1(d7)	2.07474		Cer/Sph Mixture I Sph d17:1	0.5		Cer/Sph Mixture I Sph d17:1	0.5		PC 10:0_10:0	20
	SPLASH LIPIDOMIX I PE 15:0_18:1(d7)	0.22		EquiSPLASH PE 15:0_18:1(d7)	2.19753		Cer/Sph Mixture I DHSph d17:0	0.5		Cer/Sph Mixture I DHSph d17:0	0.5
	SPLASH LIPIDOMIX I PS 15:0_18:1(d7)	0.201		EquiSPLASH PS 15:0_18:1(d7)	1.95397		Cer/Sph Mixture I SM d18:1/12:0	0.5		Cer/Sph Mixture I SM d18:1/12:0	0.5		Solution 5 for 160 pmol mg−1 D.W. plant sample
	SPLASH LIPIDOMIX I PG 15:0_18:1(d7)	1.227		EquiSPLASH PG 15:0_18:1(d7)	1.98623		Cer/Sph Mixture I HexCer-NS d18:1/12:0	0.5		Cer/Sph Mixture I HexCer-NS d18:1/12:0	0.5		Name	mM for 1 mg plant
	SPLASH LIPIDOMIX I PI 15:0_18:1(d7)	0.369		EquiSPLASH PI 15:0_18:1(d7)	1.80737		Cer/Sph Mixture I Cer-NS d18:1/12:0	0.5		Cer/Sph Mixture I Cer-NS d18:1/12:0	0.5		PC 10:0_10:0	160
	SPLASH LIPIDOMIX I PA 15:0_18:1(d7)	0.317		EquiSPLASH LPC 18:1(d7)	2.95526		Cer/Sph Mixture I CerP d18:1/12:0	0.5		Cer/Sph Mixture I CerP d18:1/12:0	0.5
	SPLASH LIPIDOMIX I LPC 18:1(d7)	1.478		EquiSPLASH LPE 18:1(d7)	3.21081		Cer/Sph Mixture I Cer-NS d18:1/25:0	0.5		Cer/Sph Mixture I Cer-NS d18:1/25:0	0.5
	SPLASH LIPIDOMIX I LPE 18:1(d7)	0.321		EquiSPLASH CE 18:1(d7)	1.5625		FA 16:0(d3)	25		FA 16:0(d3)	25
	SPLASH LIPIDOMIX I CE 18:1(d7)	16.619		EquiSPLASH MG 18:1(d7)	4.29742		FA 18:0(d3)	25		FA 18:0(d3)	25
	SPLASH LIPIDOMIX I MG 18:1(d7)	0.172		EquiSPLASH DG 15:0_18:1(d7)	2.65741		Cholesterol(d7)	5		Cholesterol(d7)	5
	SPLASH LIPIDOMIX I DG 15:0_18:1(d7)	0.531		EquiSPLASH TG 15:0_18:1(d7)_15:0	1.92339		CAR 18:0(d3)	5		CAR 18:0(d3)	5
	SPLASH LIPIDOMIX I TG 15:0_18:1(d7)_15:0	2.116		EquiSPLASH SM d18:1/18:0(d9)	2.11682		Cholic acid(d4)	5		Cholic acid(d4)	5
	SPLASH LIPIDOMIX I SM d18:1/18:1(d9)	1.27		EquiSPLASH Cer-NS d18:1/15:0(d7)	2.94295		PG 17:0_14:1	0.1		PG 17:0_14:1	0.5
	SPLASH LIPIDOMIX I Cholesterol (d7)	7.938		FA 16:0(d3)	10		LPC 17:1	0.1		LPC 17:1	0.5
	Cer-NS d18:1/16:0(d9)	5		FA 18:0(d3)	10					TG 8:0_8:0_8:0(13C3)	1
	FA 20:4(d11)	5
	Solution 6			Solution 7			Solution 8			Solution 9			Solution 10
	Name	mM in LC_MS vial		Name	pmol/mL plasma		Name	nmol/1mL algal sample		Name	pmol/mL plasma		Name	pmol/mL plasma
	EquiSPLASH PC 15:0_18:1(d7)	2.07474		CAR 18:0(d3)	0.708353		CE 22:1	23.1185		CAR 14:0(d3)	0.299742		SPLASH LIPIDOMIX I PC 15:0_18:1(d7)	212.453
	EquiSPLASH PE 15:0_18:1(d7)	2.19753		CE 22:1	327.794		Cer-NS d18:1/17:0	0.224209		CAR 16:0(d3)	0.639737		SPLASH LIPIDOMIX I PE 15:0_18:1(d7)	7.0321
	EquiSPLASH PS 15:0_18:1(d7)	1.95397		Cer-NS d18:1/17:0	10.7911		Cholesterol(d7)	12.9728		CAR 18:0(d3)	0.536729		SPLASH LIPIDOMIX I PS 15:0_18:1(d7)	6.2527
	EquiSPLASH PG 15:0_18:1(d7)	1.98623		Cholesterol(d7)	60.1747		DG 12:0_12:0	1.07399		CE 22:1	424.531		SPLASH LIPIDOMIX I PG 15:0_18:1(d7)	38.1357
	EquiSPLASH PI 15:0_18:1(d7)	1.80737		DG 12:0_12:0	52.1646		DG 18:1_2:0	7.39493		Cer-NS d18:1/17:0	11.9668		SPLASH LIPIDOMIX I PI 15:0_18:1(d7)	11.5672
	EquiSPLASH LPC 18:1(d7)	2.95526		DG 18:1_2:0	358.629		FA 16:0(d3)	47.2638		Cholesterol(d7)	167.769		SPLASH LIPIDOMIX I PA 15:0_18:1(d7)	9.8224
	EquiSPLASH LPE 18:1(d7)	3.21081		FA 16:0(d3)	63.7678		LPC 17:0	0.485613		DG 12:0_12:0	57.8464		SPLASH LIPIDOMIX I LPC 18:1(d7)	47.2842
	EquiSPLASH CE 18:1(d7)	1.5625		LPC 17:0	23.3721		LPE 17:1	0.265804		DG 18:1_18:1(d5)	10.5504		SPLASH LIPIDOMIX I LPE 18:1(d7)	10.2746
	EquiSPLASH MG 18:1(d7)	4.29742		LPE 17:1	12.7929		MG 17:0	2.84731		DG 18:1_2:0	66.2813		SPLASH LIPIDOMIX I CE 18:1(d7)	531.786
	EquiSPLASH DG 15:0_18:1(d7)	2.65741		MG 17:0	138.296		PC 12:0_13:0	0.155694		FA 18:1(d9)	22.6561		SPLASH LIPIDOMIX I MG 18:1(d7)	5.5007
	EquiSPLASH TG 15:0_18:1(d7)_15:0	1.92339		PC 12:0_13:0	0.744095		PE 17:0_17:0	0.512481		HexCer-NS d18:1/17:0	9.24913		SPLASH LIPIDOMIX I DG 15:0_18:1(d7)	17.0074
	EquiSPLASH SM d18:1/18:0(d9)	2.11682		PE 17:0_17:0	24.8158		PG 17:0_17:0	1.96229		LPC 17:0	26.0185		SPLASH LIPIDOMIX I TG 15:0_18:1(d7)_15:0	67.7035
	EquiSPLASH Cer-NS d18:1/15:0(d7)	2.94295		PG 17:0_17:0	92.4581		SM d18:1/17:0	0.138062		LPE 17:1	35.4621		SPLASH LIPIDOMIX I SM d18:1/18:1(d9)	40.6429
	FA 20:4(d11)	5		SM d18:1/17:0	6.64483		Sph dd17:1	0.18916		LPG 17:1	33.2473		SPLASH LIPIDOMIX I Cholesterol (d7)	253.996
				Sph dd17:1	9.2728		TG 17:0_17:1_17:0(d7)	0.0729253		LPS 17:1	129.596
				TG 17:0_17:1_17:0(d7)	17.4677					MG 17:0	38.3395
										PC 15:0_18:1(d7)	8.76953
										PE 17:0_17:0	36.6898
										PG 17:0_17:0	42.7172
										PI 15:0_18:1(d7)	7.79593
										PS 17:0_17:0	371.692
										SM d18:1/17:0	18.4208
										Sph dd17:1	11.5681
										TG 17:0_17:1_17:0(d5)	7.74831
